# An engineered glioblastoma model yields novel macrophage-secreted drivers of invasion

**DOI:** 10.1101/2023.11.18.567683

**Authors:** Erin A. Akins, Dana Wilkins, Manish K. Aghi, Sanjay Kumar

**Affiliations:** University of California, Berkeley – University of California, San Francisco Graduate Program in Bioengineering, Berkeley, CA, USA; Department of Bioengineering, University of California, Berkeley, Berkeley, CA 94720, USA; Department of Neurosurgery; University of California San Francisco (UCSF); Department of Chemical and Biomolecular Engineering, University of California, Berkeley, Berkeley, CA 94720, USA

## Abstract

Glioblastomas (GBMs) are highly invasive brain tumors replete with brain- and blood-derived macrophages, collectively known as tumor-associated macrophages (TAMs). Targeting TAMs has been proposed as a therapeutic strategy but has thus far yielded limited clinical success in slowing GBM progression, due in part to an incomplete understanding of TAM function in GBM. Here, by using an engineered hyaluronic acid-based 3D invasion platform, patient-derived GBM cells, and multi-omics analysis of GBM tumor microenvironments, we show that M2-polarized macrophages stimulate GBM stem cell (GSC) mesenchymal transition and invasion. We identify TAM-derived transforming growth factor beta induced (TGFβI/BIGH3) as a pro-tumorigenic factor in the GBM microenvironment. In GBM patients, BIGH3 mRNA expression correlates with poor patient prognosis and is highest in the most aggressive GBM molecular subtype. Inhibiting TAM-derived BIGH3 signaling with a blocking antibody or small molecule inhibitor suppresses GSC invasion. Our work highlights the utility of 3D *in vitro* tumor microenvironment platforms to investigate TAM-cancer cell crosstalk and offers new insights into TAM function to guide novel TAM-targeting therapies.
