## Supplementary material for "An engineered glioblastoma model yields novel macrophage-secreted drivers of invasion": Dataset 4

### Sheet: Sheet1
Target	Forward	Reverse
CXCL10	TGGCATTCAAGGAGTACCTCTC	TTCTTGATGGCCTTCGATTC
IL-1β	TTCGACACATGGGATAACGAGG	TTTTTGCTGTGAGTCCCGGAG
TNFα	AACCTCCTCTCTGCCATCAA	CCAAAGTAGACCTGCCCAGA
CD206	GGGTTGCTATCACTCTCTATGC	TTTCTTGTCTGTTGCCGTAGTT
CCL22	ATCGCCTACAGACTGCACTC	GACGGTAACGGACGTAATCAC
CCL17	GAGCCATTCCCCTTAGAAAG	AGGCTTCAAGACCTCTCAAG
ACTB	ATTGCCGACAGGATGCAGAA	GCTGATCCACATCTGCTGGAA
BIGH3	CACTCTCAAACCTTTACGAGACC	CGTTGCTAGGGGCGAAGATG
GAPDH	GCATCCTGGGCTACACTGAG	GTCAAAGGTGGAGGAGTGGG
CD44	CGAACAAGGTGTGGGCAGAA	CCGTTGAGTCCACTTGGCTT
CEBPB	GGCCGGTTTCGAAGTTGATG	GACAGTTACACGTGGGTTGC
SERPINE1	TTTCAGAGGTGGAGAGAGCC	CTGATTTGTGGAAGAGGCGG
STAT3	ACCTGCAGCAATACCATTGAC	AAGGTGAGGGACTCAAACTGC
SNAI1	CACTATGCCGCGCTCTTTC	CTGCTGGAAGGTAAACTCTGGATTA
SNAI2	AACTGGACACACATACAGTGAT	GCGGTAGTCCACACAGTGAT
TWIST1	AGCTACGCCTTCTCGGTCT	TCTCTGGAAACAATGACATCTAGG
TGFβ1	CACGTGGAGCTGTACCAGAA	TGCAGTGTGTTATCCCTGCT
ZEB1	TTACACCTTTGCATACAGAACCC	TTTACGATTACACCCAGACTGC
OLIG2	TGGCTTCAAGTCATCCTCGTC	ATGGCGATGTTGAGGTCGTG
PDGFRα	TTGCGGAATAACATCGGAGGA	ATTAGGCTCAGCCCTGTGAGA
RSP9	GACTCCGGAACAAACGTGAGGT	CTTCATCTTGCCCTCGTCCA
